# Enhanced Plasmid-Based Transcriptional Activation in Developing Mouse Photoreceptors

**DOI:** 10.1101/2024.06.06.597220

**Authors:** Brendon M. Patierno, Mark M. Emerson

## Abstract

Rod photoreceptor formation in the postnatal mouse is a widely used model system for studying mammalian photoreceptor development. This experimental paradigm provides opportunities for both gain and loss-of-function studies which can be accomplished through in vivo plasmid delivery and electroporation. However, the cis-regulatory elements used to implement this approach have not been fully evaluated or optimized for the unique transcriptional environment of photoreceptors. Here we report that the use of a photoreceptor cis-regulatory element from the Crx gene in combination with broadly active promoter elements can increase the targeting of developing rod photoreceptors in the mouse. This can lead to greater reporter expression, as well as enhanced misexpression and loss-of-function phenotypes in these cells. This study also highlights the importance of identifying and testing relevant cis-regulatory elements when planning cell subtype specific experiments. The use of the specific hybrid elements in this study will provide a more efficacious gene delivery system to study mammalian photoreceptor formation.
