## Supplemental Table 1 for "Enhanced Plasmid-Based Transcriptional Activation in Developing Mouse Photoreceptors"

### Sheet: Sheet1
Cag vs CRXe		Colorblind setting on prism with changes
P2	Maroon	Steel	Eggplant	Teal								Averages				Average Crxe1 in ONL
z1	CAG total	CRXe total	Double positive	CRXe only		Total EP	CAG /Total	CRXe/total	DP/ Total	CRXe Only/ Total	CrxE1 out of ONL	CAG /Total	CRXe/total	DP/ Total	CRXe Only/ Total		Average CrxE1 only/Total across timepoints
	135	61	54	7		142	0.950704	0.429577	0.380282	0.0492958		0.909807	0.438522	0.348329	0.0901931		0.125334
z2	128	70	47	23		151	0.847682	0.463576	0.311258	0.152318
z3	108	49	41	8		116	0.931034	0.422414	0.353448	0.0689655
P8
z1	75	49	31	18	75	93	0.614754	0.401639	0.254098	0.147541		0.593807	0.466358	0.321736	0.144622
INL	29	2	2			29	0.237705	0.0163934	0.0163934	0	0.24	0.261571	0.0105927	0.0105927	0	0.234521
					Total >	122
z2	78	56	39	17	78	95	0.6	0.430769	0.3	0.130769	0.217949
INL	35	2	2			35	0.269231	0.0153846	0.0153846	0
					Total >	130
z3	51	51	37	14	57	65	0.566667	0.566667	0.411111	0.155556	0.245614
INL	25	0	0			25	0.277778	0	0	0
					Total >	90
p14
z2	79	93	76	17	79	96	0.658333	0.775	0.633333	0.141667	0.21519	0.699709	0.723065	0.581878	0.141187	0.202622
INL	24	1	1			24	0.2	0.00833333	0.00833333	0		0.159104	0.00277778	0.00277778	0
					Total >	120
z3	88	84	69	15	88	103	0.739496	0.705882	0.579832	0.12605	0.170455
INL	16	0	0			16	0.134454	0	0	0
					Total >	119
z4	108	106	82	24	108	132	0.701299	0.688312	0.532468	0.155844	0.222222
INL	22	0	0			22	0.142857	0	0	0
					Total >	154
