## Supplemental Table 2 for "Enhanced Plasmid-Based Transcriptional Activation in Developing Mouse Photoreceptors"

### Sheet: Sheet1
	CAG::OC1 ThrbCRM1Tdt
Retina 1	GFP total		GFP+Tdt+		Double positive / Total GFP		Average DP/Total	Standard Deviation
z1	70		30		0.428571		0.410599	0.0156479
z2	55		22		0.4
z3	62		25		0.403226
Retina 2
z1	66		23		0.348485		0.37945	0.0412143
z2	77		28		0.363636
z3	61		26		0.42623
Retina 3
z1	64		27		0.421875		0.420849	0.0241254
z2	63		28		0.444444
z3	53		21		0.396226
	CRXe/CAG::OC1 ThrbCRM1Tdt
Retina 1	GFP total		GFP+Tdt+		Double positive / Total GFP		Average DP/Total	Standard Deviation
z1	94		52		0.553191		0.52426	0.0422878
z2	103		49		0.475728
z3	114		62		0.54386
Retina 2
z1	120		64		0.533333		0.536768	0.0679625
z2	94		57		0.606383
z3	68		32		0.470588
Retina 3
z1	101		63		0.623762		0.588873	0.0373628
z2	91		50		0.549451
z3	91		54		0.593407
