## Supplemental Table 3 for "Enhanced Plasmid-Based Transcriptional Activation in Developing Mouse Photoreceptors"

### Sheet: Sheet1
	CrxE1/Ef1a::px458
Retina 1	GFP total	Rxrg+GFP+	S opsin+GFP+		S op DP/GFP	average	stdev
z1	68	34	34		0.5	0.526157	0.0576355
z2	109	56	53		0.486239
z3	103	52	61		0.592233
Retina 2
z1	90	42	44		0.488889	0.500022	0.0142848
z2	93	44	48		0.516129
z3	101	46	50		0.49505
Retina 3
z1	91	42	44		0.483516	0.457871	0.04791
z2	80	37	39		0.4875
z3	77	32	31		0.402597
	Ef1a::px458
Retina 1	GFP total	Rxrg+GFP+	S opsin+GFP+		S op DP/GFP	average	stdev
z1	88	21	31		0.352273	0.338214	0.0491352
z2	66	25	25		0.378788
z3	67	21	19		0.283582
Retina 2
z1	72	28	27		0.375	0.381009	0.0140451
z2	62	17	23		0.370968
z3	68	25	27		0.397059
Retina 3
z1	88	29	27		0.306818	0.325795	0.0327716
z2	101	35	31		0.306931
z3	99	37	36		0.363636
