## Supplemental Table 4 for "Enhanced Plasmid-Based Transcriptional Activation in Developing Mouse Photoreceptors"

OC1 Misexpression Nested T test
Table Analyzed	Data 1
Column B	Data Set-B
vs.	vs.
Column A	Data Set-A
Nested t test
P value	0.0033
P value summary	**
Significantly different (P < 0.05)?	Yes
One- or two-tailed P value?	Two-tailed
t, df	t=6.260, df=4
F, DFn, Dfd	39.19, 1, 4
How big is the difference?
Mean of column B	55
Mean of column A	40.36
Difference between means (B - A) ± SEM	14.63 ± 2.338
95% confidence interval	8.143 to 21.12
Random effects	SD	Variance
Variation within subcolumns	4.149	17.21
Variation among subcolumn means	1.568	2.458
Do the subcolumns differ (within each column)?
Chi-square, df	0.2017, 1
P value	0.6534
P value summary	ns
Is there significant difference between subcolumns (P < 0.05)?	No
Data analyzed
Number of treatments (columns)	2
Number of subjects (subcolumns)	6
Total number of values	18
