## Supplemental Table 5 for "Enhanced Plasmid-Based Transcriptional Activation in Developing Mouse Photoreceptors"

Nrl KO Nested t test
Table Analyzed	Data 1
Column A	Data Set-A
vs.	vs.
Column B	Data Set-B
Nested t test
P value	0.0049
P value summary	**
Significantly different (P < 0.05)?	Yes
One- or two-tailed P value?	Two-tailed
t, df	t=5.631, df=4
F, DFn, Dfd	31.71, 1, 4
How big is the difference?
Mean of column A	34.83
Mean of column B	49.47
Difference between means (A - B) ± SEM	-14.63 ± 2.599
95% confidence interval	-21.85 to -7.419
Random effects	SD	Variance
Variation within subcolumns	3.981	15.84
Variation among subcolumn means	2.202	4.849
Do the subcolumns differ (within each column)?
Chi-square, df	0.7007, 1
P value	0.4025
P value summary	ns
Is there significant difference between subcolumns (P < 0.05)?	No
Data analyzed
Number of treatments (columns)	2
Number of subjects (subcolumns)	6
Total number of values	18
